# Steady-state neuron-predominant LINE-1 encoded ORF1p protein and LINE-1 RNA increase with aging in the mouse and human brain

**DOI:** 10.1101/2023.12.12.571308

**Authors:** Tom Bonnifet, Sandra Sinnassamy, Olivia Massiani-Beaudoin, Philippe Mailly, Héloïse Monnet, Damarys Loew, Berangère Lombard, Nicolas Servant, Rajiv L. Joshi, Julia Fuchs

**Affiliations:** CIRB, Collège de France, Université PSL, INSERM, CNRS, 75005, Paris, France; Orion Technological Core, CIRB, Collège de France, Université PSL, INSERM, CNRS, 75005, Paris, France; Institut Curie, Université PSL, Centre de Recherche, CurieCoreTech Spectrométrie de Masse Protéomique, 26 rue d’Ulm, Paris 75248 Cedex 05, France; Institut Curie, INSERM U900, Mines Paris Tech, Université PSL

**Keywords:** Transposable elements, retrotransposons, LINE-1, ORF1p, aging, brain mapping, mass spectrometry, ORF1p protein interactors, human post-mortem brain, dopaminergic neurons, deep learning

## Abstract

Recent studies have established a reciprocal causal link between aging and the activation of transposable elements, characterized in particular by a de-repression of LINE-1 retrotransposons. These LINE-1 elements represent 21% of the human genome, but only a minority of these sequences retain the coding potential essential for their mobility. LINE-1 encoded proteins can induce cell toxicity implicated in aging and neurodegenerative diseases. However, our knowledge of the expression and localization of LINE-1-encoded proteins in the central nervous system is limited. Using a novel approach combining atlas-based brain mapping with deep-learning algorithms on large-scale pyramidal brain images, we unveil a heterogeneous, neuron-predominant and widespread ORF1p expression throughout the murine brain at steady-state. In aged mice, ORF1p expression increases significantly which is corroborated in human post-mortem dopaminergic neurons by an increase in young LINE-1 elements including those with open reading frames. Mass spectrometry analysis of endogenous mouse ORF1p revealed novel, neuron-specific protein interactors. These findings contribute to a comprehensive description of the dynamics of LINE-1 and ORF1p expression in the brain at steady-state and in aging and provide insights on ORF1p protein interactions in the brain.
