## Supplementary material for "Steady-state neuron-predominant LINE-1 encoded ORF1p protein and LINE-1 RNA increase with aging in the mouse and human brain": Suppl_Table1

### Sheet: dfGlobal_percentage
Mouse ID	Condition	Global Region	ORF1p+/NeuN+	ORF1p+/NeuN-	ORF1p-/NeuN+	ORF1p-/NeuN-	(in %)
M1	Young	Hindbrain	5.37219	4.59972	4.70506	85.323
M2	Young	Hindbrain	6.63443	4.86343	5.72849	82.7737
M3	Young	Hindbrain	9.55347	6.18096	5.75793	78.5076
M4	Young	Hindbrain	6.5501	3.86012	7.0881	82.5017
M5	Old	Hindbrain	7.45598	7.91453	3.66838	80.9611
M6	Old	Hindbrain	7.11386	4.72904	5.97727	82.1798
M7	Old	Hindbrain	4.02575	5.53131	5.00764	85.4353
M8	Old	Hindbrain	12.0786	5.29258	5.64192	76.9869
M1	Young	Hypothalamus	9.18033	4.35171	13.1744	73.2936
M2	Young	Hypothalamus	8.38072	7.88628	8.75155	74.9815
M3	Young	Hypothalamus	11.6981	5.81761	20.6289	61.8553
M4	Young	Hypothalamus	13.5217	6.43478	8.13043	71.913
M5	Old	Hypothalamus	8.82443	8.51908	3.48092	79.1756
M6	Old	Hypothalamus	4.43286	5.08475	6.43199	84.0504
M7	Old	Hypothalamus	5.88988	8.10926	6.01793	79.9829
M8	Old	Hypothalamus	12.4298	6.39045	11.2711	69.9087
M1	Young	Isocortex	17.0852	8.68883	18.8044	55.4216
M2	Young	Isocortex	24.5284	8.84967	14.9818	51.6401
M3	Young	Isocortex	21.4967	5.58446	21.2366	51.6823
M4	Young	Isocortex	19.8952	7.53542	16.8237	55.7458
M5	Old	Isocortex	14.4304	5.04808	18.6626	61.859
M6	Old	Isocortex	14.7372	6.10449	20.2336	58.9247
M7	Old	Isocortex	19.3173	8.57397	17.0147	55.094
M8	Old	Isocortex	20.1503	6.62717	17.7437	55.4789
M1	Young	Midbrain motor	9.5936	5.0966	8.74972	76.5601
M2	Young	Midbrain motor	12.1016	5.93537	7.70499	74.2581
M3	Young	Midbrain motor	10.6915	7.58445	6.40535	75.3187
M4	Young	Midbrain motor	13.4774	6.77994	7.88519	71.8575
M5	Old	Midbrain motor	8.52379	7.52099	5.16558	78.7896
M6	Old	Midbrain motor	3.38542	5.23897	4.88664	86.489
M7	Old	Midbrain motor	5.57445	6.22505	5.92932	82.2712
M8	Old	Midbrain motor	9.74661	7.86458	5.12039	77.2684
M1	Young	Midbrain sensory	6.08247	3.2646	22.9553	67.6976
M2	Young	Midbrain sensory	9.0796	1.91542	28.3333	60.6716
M3	Young	Midbrain sensory	8.40722	2.06897	26.4368	63.087
M4	Young	Midbrain sensory	10.3234	2.3195	22.8683	64.4887
M5	Old	Midbrain sensory	4.95107	1.87104	24.9856	68.1923
M6	Old	Midbrain sensory	2.09069	1.32509	12.3675	84.2167
M7	Old	Midbrain sensory	4.93421	1.80921	16.2171	77.0395
M8	Old	Midbrain sensory	11.7058	3.05474	26.173	59.0665
M1	Young	Pallidum	11.8061	2.89975	29.2461	56.0481
M2	Young	Pallidum	3.41259	1.53846	26.5734	68.4755
M3	Young	Pallidum	14.3756	1.25786	34.681	49.6855
M4	Young	Pallidum	9.29368	4.27509	18.2156	68.2156
M5	Old	Pallidum	4.68101	4.11476	12.1555	79.0487
M6	Old	Pallidum	3.21877	1.41844	18.2215	77.1413
M7	Old	Pallidum	3.78317	3.16206	15.9232	77.1316
M8	Old	Pallidum	6.99638	1.68878	30.3981	60.9168
M1	Young	Striatum dorsal	24.7134	1.46497	32.6752	41.1465
M2	Young	Striatum dorsal	26.1107	2.72617	33.7237	37.4394
M3	Young	Striatum dorsal	29.0032	2.44373	30.418	38.135
M5	Old	Striatum dorsal	8.02576	1.52348	36.1866	54.2642
M6	Old	Striatum dorsal	2.8196	0.506433	41.1306	55.5434
M7	Old	Striatum dorsal	4.83613	1.1799	35.965	58.0189
M8	Old	Striatum dorsal	22.2395	2.64386	17.9368	57.1799
M1	Young	Striatum ventral	5.00732	2.04978	42.2255	50.7174
M2	Young	Striatum ventral	5.90897	1.43732	27.0961	65.5576
M3	Young	Striatum ventral	6.83949	0.606729	60.8935	31.6602
M4	Young	Striatum ventral	16.6429	2.22286	34.4828	46.6515
M5	Old	Striatum ventral	1.55583	0.396583	38.6211	59.4265
M6	Old	Striatum ventral	1.92005	0.786906	40.9191	56.3739
M7	Old	Striatum ventral	4.62581	3.18209	35.4449	56.7472
M8	Old	Striatum ventral	7.34402	0.714905	52.8163	39.1248
M1	Young	Thalamus	22.7246	6.83086	7.65826	62.7862
M2	Young	Thalamus	25.3765	10.3718	3.75596	60.4957
M3	Young	Thalamus	21.875	9.2663	6.00543	62.8533
M4	Young	Thalamus	20.5572	7.83133	2.81124	68.8002
M5	Old	Thalamus	19.7976	9.60042	2.6466	67.9554
M6	Old	Thalamus	11.2738	6.91848	5.4153	76.3924
M7	Old	Thalamus	13.2027	7.51704	5.13203	74.1482
M8	Old	Thalamus	19.9391	10.524	4.6097	64.9272

### Sheet: legend
Suppl_Table1: Proportion of ORF1p+/NeuN+, ORF1p+/NeuN-, ORF1p-/NeuN+ and ORF1p-/NeuN- cells in nine different regions of young and old mice analyzed by the cell detection pipeline on large scale images presented in Figure1A.
