## Supplementary material for "Steady-state neuron-predominant LINE-1 encoded ORF1p protein and LINE-1 RNA increase with aging in the mouse and human brain": Suppl_Table3

### Sheet: SLIM BP
PANTHER GO-Slim Biological Process	#	#	expected	Fold Enrichment	+/-	raw P value	FDR
RNA decapping	9	4	.17	23.06	+	7.87E-05	1.94E-02
cGMP-mediated signaling	11	4	.21	18.87	+	1.46E-04	1.70E-02
microtubule depolymerization	20	4	.39	10.38	+	9.93E-04	4.90E-02
adherens junction organization	26	5	.50	9.98	+	2.68E-04	2.58E-02
negative regulation of cytoskeleton organization	47	8	.91	8.83	+	8.56E-06	6.34E-03
negative regulation of supramolecular fiber organization	45	7	.87	8.07	+	5.29E-05	1.68E-02
nuclear-transcribed mRNA catabolic process	55	7	1.06	6.60	+	1.65E-04	1.83E-02
negative regulation of organelle organization	70	8	1.35	5.93	+	1.13E-04	1.57E-02
mRNA catabolic process	91	10	1.75	5.70	+	2.18E-05	9.70E-03
RNA catabolic process	108	10	2.08	4.80	+	8.34E-05	1.68E-02
negative regulation of cellular component organization	101	9	1.95	4.62	+	2.45E-04	2.47E-02
regulation of supramolecular fiber organization	93	8	1.79	4.46	+	6.68E-04	4.01E-02
regulation of translation	99	8	1.91	4.19	+	9.77E-04	5.05E-02
negative regulation of gene expression	157	12	3.03	3.97	+	9.42E-05	1.49E-02
posttranscriptional regulation of gene expression	136	10	2.62	3.81	+	4.75E-04	3.29E-02
cell junction organization	163	11	3.14	3.50	+	4.97E-04	3.34E-02
nucleobase-containing compound catabolic process	149	10	2.87	3.48	+	9.21E-04	4.99E-02
organic cyclic compound catabolic process	183	12	3.53	3.40	+	3.57E-04	2.83E-02
aromatic compound catabolic process	170	11	3.28	3.36	+	6.91E-04	4.04E-02
neuron projection development	217	14	4.18	3.35	+	1.39E-04	1.71E-02
cell morphogenesis	237	15	4.57	3.28	+	9.90E-05	1.46E-02
actin filament organization	198	12	3.82	3.14	+	6.93E-04	3.94E-02
neuron development	235	14	4.53	3.09	+	3.01E-04	2.67E-02
actin cytoskeleton organization	290	17	5.59	3.04	+	8.47E-05	1.57E-02
actin filament-based process	299	17	5.76	2.95	+	1.20E-04	1.57E-02
supramolecular fiber organization	320	18	6.17	2.92	+	8.69E-05	1.48E-02
synaptic signaling	268	14	5.17	2.71	+	1.03E-03	4.85E-02
regulation of cellular component organization	369	19	7.11	2.67	+	1.67E-04	1.76E-02
cytoskeleton organization	713	35	13.74	2.55	+	1.41E-06	3.14E-03
cell-cell signaling	419	20	8.08	2.48	+	2.92E-04	2.70E-02
microtubule-based process	481	22	9.27	2.37	+	3.21E-04	2.74E-02
nervous system development	483	22	9.31	2.36	+	3.33E-04	2.74E-02
plasma membrane bounded cell projection organization	420	19	8.10	2.35	+	9.74E-04	5.15E-02
cell projection organization	425	19	8.19	2.32	+	1.06E-03	4.92E-02
intracellular signal transduction	835	34	16.09	2.11	+	6.37E-05	1.77E-02
movement of cell or subcellular component	650	26	12.53	2.08	+	7.54E-04	4.19E-02
regulation of cell communication	790	30	15.23	1.97	+	5.80E-04	3.78E-02
regulation of signaling	791	30	15.25	1.97	+	5.88E-04	3.73E-02
cellular component assembly	867	32	16.71	1.91	+	6.32E-04	3.90E-02
cellular component organization	2624	82	50.58	1.62	+	1.53E-05	8.51E-03
organelle organization	1998	61	38.51	1.58	+	4.58E-04	3.39E-02
cellular component organization or biogenesis	2745	82	52.91	1.55	+	8.15E-05	1.81E-02
cellular process	10403	235	200.52	1.17	+	9.86E-04	4.97E-02

### Sheet: SLIM MF
PANTHER GO-Slim Molecular Function	#	#	expected	Fold Enrichment	+/-	raw P value	FDR
beta-catenin binding	15	4	.29	13.83	+	3.90E-04	7.89E-03
3',5'-cyclic-nucleotide phosphodiesterase activity	13	3	.25	11.97	+	3.13E-03	4.07E-02
cyclic-nucleotide phosphodiesterase activity	14	3	.27	11.12	+	3.75E-03	4.65E-02
cadherin binding	50	6	.96	6.23	+	6.45E-04	1.17E-02
microtubule binding	144	17	2.78	6.12	+	1.17E-08	3.20E-06
tubulin binding	177	18	3.41	5.28	+	3.61E-08	3.95E-06
cytoskeletal motor activity	72	7	1.39	5.04	+	7.40E-04	1.26E-02
organic anion transmembrane transporter activity	92	7	1.77	3.95	+	2.76E-03	3.67E-02
cytoskeletal protein binding	410	31	7.90	3.92	+	4.21E-10	2.30E-07
GTPase regulator activity	189	11	3.64	3.02	+	1.55E-03	2.42E-02
nucleoside-triphosphatase regulator activity	189	11	3.64	3.02	+	1.55E-03	2.36E-02
ATP hydrolysis activity	289	16	5.57	2.87	+	2.51E-04	6.23E-03
ATP-dependent activity	289	16	5.57	2.87	+	2.51E-04	5.96E-03
actin binding	201	11	3.87	2.84	+	2.45E-03	3.44E-02
phosphoric ester hydrolase activity	243	12	4.68	2.56	+	3.55E-03	4.50E-02
RNA binding	628	29	12.10	2.40	+	2.70E-05	1.05E-03
protein kinase activity	495	22	9.54	2.31	+	4.25E-04	8.29E-03
nucleoside-triphosphatase activity	646	28	12.45	2.25	+	1.25E-04	3.79E-03
phosphotransferase activity, alcohol group as acceptor	586	24	11.30	2.12	+	7.39E-04	1.30E-02
pyrophosphatase activity	684	28	13.18	2.12	+	3.49E-04	7.95E-03
hydrolase activity, acting on acid anhydrides, in phosphorus-containing anhydrides	687	28	13.24	2.11	+	3.60E-04	7.87E-03
hydrolase activity, acting on acid anhydrides	687	28	13.24	2.11	+	3.60E-04	7.56E-03
ion transmembrane transporter activity	543	21	10.47	2.01	+	4.02E-03	4.77E-02
kinase activity	633	24	12.20	1.97	+	2.04E-03	2.93E-02
transferase activity, transferring phosphorus-containing groups	742	27	14.30	1.89	+	2.61E-03	3.56E-02
ion binding	729	26	14.05	1.85	+	3.77E-03	4.58E-02
protein binding	2935	93	56.57	1.64	+	1.79E-06	1.63E-04

### Sheet: SLIM CC
PANTHER GO-Slim Cellular Component	#	#	expected	Fold Enrichment	+/-	raw P value	FDR
EMC complex	10	3	.19	15.56	+	1.67E-03	2.43E-02
sarcoplasmic reticulum	11	3	.21	14.15	+	2.09E-03	2.81E-02
SWI/SNF complex	12	3	.23	12.97	+	2.58E-03	3.38E-02
adherens junction	78	12	1.50	7.98	+	1.30E-07	1.10E-05
P-body	37	5	.71	7.01	+	1.13E-03	1.75E-02
cytoplasmic ribonucleoprotein granule	83	11	1.60	6.88	+	1.64E-06	6.45E-05
ribonucleoprotein granule	89	11	1.72	6.41	+	3.04E-06	1.04E-04
extrinsic component of plasma membrane	81	9	1.56	5.76	+	5.19E-05	1.26E-03
neuronal cell body	50	5	.96	5.19	+	3.78E-03	4.20E-02
cell body	50	5	.96	5.19	+	3.78E-03	4.11E-02
extrinsic component of membrane	129	12	2.49	4.83	+	1.59E-05	4.27E-04
neuron to neuron synapse	71	6	1.37	4.38	+	3.38E-03	4.11E-02
asymmetric synapse	71	6	1.37	4.38	+	3.38E-03	4.02E-02
postsynaptic density	71	6	1.37	4.38	+	3.38E-03	3.93E-02
cell-cell junction	168	14	3.24	4.32	+	1.02E-05	2.89E-04
actin filament	96	7	1.85	3.78	+	3.44E-03	3.91E-02
postsynapse	143	10	2.76	3.63	+	6.85E-04	1.21E-02
anchoring junction	206	14	3.97	3.53	+	8.28E-05	1.84E-03
supramolecular complex	533	36	10.27	3.50	+	2.92E-10	4.97E-08
polymeric cytoskeletal fiber	365	23	7.04	3.27	+	1.59E-06	6.76E-05
supramolecular polymer	421	25	8.11	3.08	+	1.54E-06	7.89E-05
supramolecular fiber	421	25	8.11	3.08	+	1.54E-06	7.17E-05
microtubule	222	13	4.28	3.04	+	5.71E-04	1.04E-02
plasma membrane protein complex	283	16	5.45	2.93	+	2.01E-04	4.10E-03
cell junction	560	29	10.79	2.69	+	3.05E-06	9.75E-05
actin cytoskeleton	214	11	4.12	2.67	+	3.87E-03	4.11E-02
endoplasmic reticulum subcompartment	256	13	4.93	2.63	+	1.95E-03	2.76E-02
synapse	352	17	6.78	2.51	+	7.21E-04	1.19E-02
endoplasmic reticulum membrane	250	12	4.82	2.49	+	4.40E-03	4.41E-02
nuclear outer membrane-endoplasmic reticulum membrane network	254	12	4.90	2.45	+	4.95E-03	4.87E-02
cytoskeleton	756	35	14.57	2.40	+	3.45E-06	1.04E-04
membrane protein complex	619	26	11.93	2.18	+	3.19E-04	6.03E-03
intracellular protein-containing complex	434	18	8.37	2.15	+	4.21E-03	4.39E-02
microtubule cytoskeleton	465	19	8.96	2.12	+	3.27E-03	4.07E-02
intracellular non-membrane-bounded organelle	1474	60	28.41	2.11	+	8.68E-08	1.11E-05
non-membrane-bounded organelle	1474	60	28.41	2.11	+	8.68E-08	8.87E-06
vesicle	585	23	11.28	2.04	+	2.05E-03	2.83E-02
cytosol	868	31	16.73	1.85	+	1.53E-03	2.30E-02
cytoplasm	4920	157	94.83	1.66	+	1.45E-11	7.43E-09
protein-containing complex	2934	84	56.55	1.49	+	2.34E-04	4.59E-03
intracellular anatomical structure	7663	212	147.71	1.44	+	2.70E-10	6.90E-08
organelle	6165	157	118.83	1.32	+	6.71E-05	1.56E-03
intracellular organelle	5987	152	115.40	1.32	+	1.15E-04	2.45E-03
cell periphery	4278	108	82.46	1.31	+	2.94E-03	3.75E-02
plasma membrane	4009	101	77.27	1.31	+	4.27E-03	4.37E-02
cellular anatomical entity	11407	270	219.87	1.23	+	1.37E-06	7.80E-05
cellular_component	11576	273	223.13	1.22	+	1.37E-06	8.73E-05

### Sheet: legend
Suppl_Table3: List of GO slim enrichment analysis of proteins selected as endogenous ORF1p protein partners in the mouse brain after quantitative LC-MS/MS. ORF1p-immunoprecipitated proteins were categorized into GO slim terms.
. BP: Biological Process, CC: Cellular Component, MF: Molecular Function
