## Supplementary material for "Steady-state neuron-predominant LINE-1 encoded ORF1p protein and LINE-1 RNA increase with aging in the mouse and human brain": Suppl_Table4

### Sheet: Comparison with literature 
Gene ref	Gene name	Condition	Description	Goodier et al. 2013 HEK293T	Taylor et al. 2013 and 2018 HEK293T	Moldovan and Moran 2015 Hela	Vuong et al. 2019 hESCs	De Luca et al. 2023 spermatocytes	Ardeljan et al. 2020 Breast and ovarian human tumor
P11260	L1RE1	known	LINE-1 retrotransposable element ORF1 protein Mus musculus	X	X	X	X	X	X
Q6ZQ58	LARP1	known	La-related protein 1 Mus musculus	X		X	X	X	X
Q64012	RALY	known	RNA-binding protein Raly Mus musculus	X
Q80ZM5	H1FX	known	H15 domain-containing protein Mus musculus	X			X
Q8CJ67	STAU2	known	Double-stranded RNA-binding protein Staufen homolog 2 Mus musculus	X			X
Q9JIK5	DDX21	known	Nucleolar RNA helicase 2 Mus musculus	X		X
F8VPP8	ZC3H7B	known	Zinc finger CCCH type-containing 7B Mus musculus				X
O70305	ATXN2	known	Ataxin-2 Mus musculus			X
O88532	ZFR	known	Zinc finger RNA-binding protein Mus musculus				X
P05784	KRT18	known	Keratin, type I cytoskeletal 18 Mus musculus				X
P29788	VTN	known	Vitronectin Mus musculus						X
P97473	TARBP2	known	RISC-loading complex subunit TARBP2 Mus musculus					X
Q00623	APOA1	known	Apolipoprotein A-I Mus musculus						X
Q01405	SEC23A	known	Protein transport protein Sec23A Mus musculus						X
Q3U564	DCP1B	known	mRNA-decapping enzyme 1B Mus musculus				X
Q3UJB9	EDC4	known	Enhancer of mRNA-decapping protein 4 Mus musculus				X
Q64337	SQSTM1	known	Sequestosome-1 Mus musculus				X
Q70FJ1	AKAP9	known	A-kinase anchor protein 9 Mus musculus						X
Q80TV8	CLASP1	known	CLIP-associating protein 1 Mus musculus				X
Q8BH15	CNOT10	known	CCR4-NOT transcription complex subunit 10 Mus musculus					X
Q8BQZ5	CPSF4	known	Cleavage and polyadenylation specificity factor subunit 4 Mus musculus				X
Q8C080	SNX16	known	Sorting nexin-16 Mus musculus					X
Q8C170	MYO9A	known	Unconventional myosin-IXa Mus musculus				X
Q8K224	NAT10	known	RNA cytidine acetyltransferase Mus musculus	X
Q8K2D3	EDC3	known	Enhancer of mRNA-decapping protein 3 Mus musculus				X
Q8VEF1	GRAMD1A	known	Protein Aster-A Mus musculus					X
Q8VEH2	CIZ1	known	Matrin-type domain-containing protein Mus musculus						X
Q8VHK9	DHX36	known	ATP-dependent DNA/RNA helicase DHX36 Mus musculus				X
Q91WJ7	SPATS2L	known	SPATS2-like protein Mus musculus				X
Q923J1	TRPM7	known	Transient receptor potential cation channel subfamily M member 7 Mus musculus				X
Q99MR1	GIGYF1	known	GRB10-interacting GYF protein 1 Mus musculus				X
Q99NB9	SF3B1	known	Splicing factor 3B subunit 1 Mus musculus	X
Q99PU8	DHX30	known	ATP-dependent RNA helicase DHX30 Mus musculus					X
Q9CWN7	CNOT11	known	CCR4-NOT transcription complex subunit 11 Mus musculus					X
Q9D6Z1	NOP56	known	Nucleolar protein 56 Mus musculus	X
Q9WTX2	PRKRA	known	Interferon-inducible double-stranded RNA-dependent protein kinase activator A Mus musculus					X
Q9WVR4	FXR2	known	Fragile X mental retardation syndrome-related protein 2 Mus musculus					X
Q9Z108	STAU1	known	Double-stranded RNA-binding protein Staufen homolog 1 Mus musculus	X
A0A2I3BQ48	DGKH	not known	Diacylglycerol kinase Mus musculus
A0A571BF58	NEB	not known	SH3 domain-containing protein Mus musculus
A0A5F8MPP0	PLEKHG1	not known	Pleckstrin homology domain containing, family G (with RhoGef domain) member 1 Mus musculus
A2A6T1	CDR2L	not known	Cerebellar degeneration-related protein 2-like Mus musculus
A2AAX3	KLHL15	not known	Kelch-like protein 15 Mus musculus
A2AF47	DOCK11	not known	Dedicator of cytokinesis protein 11 Mus musculus
A2AHC3	CAMSAP1	not known	Calmodulin-regulated spectrin-associated protein 1 Mus musculus
A2AI08	TPRN	not known	Taperin Mus musculus
A2AJK6	CHD7	not known	Chromodomain-helicase-DNA-binding protein 7 Mus musculus
A2ALK8	PTPN3	not known	Tyrosine-protein phosphatase non-receptor type 3 Mus musculus
A2ALS5	RAP1GAP	not known	Rap1 GTPase-activating protein 1 Mus musculus
A2APX8	SCN1A	not known	Sodium channel protein type 1 subunit alpha Mus musculus
A2AQ25	SKT	not known	Sickle tail protein Mus musculus
A2ASZ8	SLC25A25	not known	Calcium-binding mitochondrial carrier protein SCaMC-2 Mus musculus
A2AV25	FIBCD1	not known	Fibrinogen C domain-containing protein 1 Mus musculus
A2BH40	ARID1A	not known	AT-rich interactive domain-containing protein 1A Mus musculus
B1AWC9	PDE4B	not known	Phosphodiesterase Mus musculus
B2RR83	YTHDC2	not known	3'-5' RNA helicase YTHDC2 Mus musculus
D3YXK0	JAKMIP2	not known	Janus kinase and microtubule-interacting protein 2 Mus musculus
D3YZG8	MTHFD2L	not known	Probable bifunctional methylenetetrahydrofolate dehydrogenase/cyclohydrolase 2 Mus musculus
E9PUQ8	DGKD	not known	Diacylglycerol kinase Mus musculus
E9PZP8	HERC1	not known	HECT and RLD domain-containing E3 ubiquitin protein ligase family member 1 Mus musculus
E9Q0S6	TNS1	not known	Tensin 1 Mus musculus
E9Q1M1	PDZD2	not known	PDZ domain-containing 2 Mus musculus
E9Q236	ABCC4	not known	ATP-binding cassette, sub-family C (CFTR/MRP), member 4 Mus musculus
E9Q401	RYR2	not known	Ryanodine receptor 2 Mus musculus
E9Q4N7	ARID1B	not known	AT-rich interactive domain-containing protein 1B Mus musculus
E9Q6P5	TTC7B	not known	Tetratricopeptide repeat protein 7B Mus musculus
E9Q6R7	UTRN	not known	Utrophin Mus musculus
E9Q8I9	FRY	not known	Protein furry homolog Mus musculus
E9Q9B3	SPRYD3	not known	SPRY domain-containing 3 Mus musculus
E9Q9B7	KIDINS220	not known	ANK_REP_REGION domain-containing protein Mus musculus
E9Q9K8	AKAP6	not known	A kinase (PRKA) anchor protein 6 Mus musculus
E9Q9R9	DLG5	not known	Disks large homolog 5 Mus musculus
F2Z3U3	RAPH1	not known	Ras association (RalGDS/AF-6) and pleckstrin homology domains 1 Mus musculus
F7BAB2	TMEM132B	not known	Transmembrane protein 132B Mus musculus
F8VPN4	AGL	not known	Amylo-1,6-glucosidase, 4-alpha-glucanotransferase Mus musculus
F8VQB6	MYO1	not known	Unconventional myosin-X Mus musculus
F8VQK3	GUCY1A2	not known	Guanylate cyclase domain-containing protein Mus musculus
G3X9I7	ZC3H12B	not known	Zinc finger CCCH-type-containing 12B Mus musculus
J9S314	TRPM3	not known	Transient receptor potential cation channel, subfamily M, member 3 Mus musculus
O08576	RUNDC3A	not known	RUN domain-containing protein 3A Mus musculus
O08672	KIFC2	not known	Kinesin-like protein KIFC2 Mus musculus
O09161	CASQ2	not known	Calsequestrin-2 Mus musculus
O35066	KIF3C	not known	Kinesin-like protein KIF3C Mus musculus
O35099	MAP3K5	not known	Mitogen-activated protein kinase kinase kinase 5 Mus musculus
O35231	KIFC3	not known	Kinesin-like protein KIFC3 Mus musculus
O35643	AP1B1	not known	AP-1 complex subunit beta-1 Mus musculus
O35874	SLC1A4	not known	Neutral amino acid transporter A Mus musculus
O54781	SRPK2	not known	SRSF protein kinase 2 Mus musculus
O54828	RGS9	not known	Regulator of G-protein signaling 9 Mus musculus
O54865	GUCY1B3	not known	Guanylate cyclase soluble subunit beta-1 Mus musculus
O70161	PIP5K1C	not known	Phosphatidylinositol 4-phosphate 5-kinase type-1 gamma Mus musculus
O70378	EMC8	not known	ER membrane protein complex subunit 8 Mus musculus
O70405	ULK1	not known	Serine/threonine-protein kinase ULK1 Mus musculus
O88196	TTC3	not known	E3 ubiquitin-protein ligase TTC3 Mus musculus
O88384	VTI1B	not known	Vesicle transport through interaction with t-SNAREs homolog 1B Mus musculus
O88441	MTX2	not known	Metaxin-2 Mus musculus
O88951	LIN7B	not known	Protein lin-7 homolog B Mus musculus
O89084	PDE4A	not known	cAMP-specific 3',5'-cyclic phosphodiesterase 4A Mus musculus
P08775	POLR2A	not known	DNA-directed RNA polymerase II subunit RPB1 Mus musculus
P0C673	IGSF11	not known	Immunoglobulin superfamily member 11 Mus musculus
P11531	DMD	not known	Dystrophin Mus musculus
P11679	KRT8	not known	Keratin, type II cytoskeletal 8 Mus musculus
P16283	SLC4A3	not known	Anion exchange protein 3 Mus musculus
P28028	BRAF	not known	Serine/threonine-protein kinase B-raf Mus musculus
P28653	BGN	not known	Biglycan Mus musculus
P28654	DCN	not known	Decorin Mus musculus
P28741	KIF3A	not known	Kinesin-like protein KIF3A Mus musculus
P35585	AP1M1	not known	AP-1 complex subunit mu-1 Mus musculus
P37040	POR	not known	NADPH--cytochrome P450 reductase Mus musculus
P39087	GRIK2	not known	Glutamate receptor ionotropic, kainate 2 Mus musculus
P43024	COX6A1	not known	Cytochrome c oxidase subunit 6A1, mitochondrial Mus musculus
P45481	CREBBP	not known	Histone lysine acetyltransferase CREBBP Mus musculus
P48725	PCNT	not known	Pericentrin Mus musculus
P52332	JAK1	not known	Tyrosine-protein kinase JAK1 Mus musculus
P54818	GALC	not known	Galactocerebrosidase Mus musculus
P55284	CDH5	not known	Cadherin-5 Mus musculus
P58390	KCNN2	not known	Small conductance calcium-activated potassium channel protein 2 Mus musculus
P58391	KCNN3	not known	Small conductance calcium-activated potassium channel protein 3 Mus musculus
P59759	MKL2	not known	Myocardin-related transcription factor B Mus musculus
P60191	RIMS4	not known	Regulating synaptic membrane exocytosis protein 4 Mus musculus
P62046	LRCH1	not known	Leucine-rich repeat and calponin homology domain-containing protein 1 Mus musculus
P62880	GNB2	not known	Guanine nucleotide-binding protein G(I)/G(S)/G(T) subunit beta-2 Mus musculus
P70188	KIFAP3	not known	Kinesin-associated protein 3 Mus musculus
P70248	MYO1F	not known	Unconventional myosin-If Mus musculus
P70257	NFIX	not known	Nuclear factor 1 X-type Mus musculus
P70271	PDLIM4	not known	PDZ and LIM domain protein 4 Mus musculus
P70297	STAM	not known	Signal transducing adapter molecule 1 Mus musculus
P80560	PTPRN2	not known	Receptor-type tyrosine-protein phosphatase N2 Mus musculus
P97291	CDH8	not known	Cadherin-8 Mus musculus
P97412	LYST	not known	Lysosomal-trafficking regulator Mus musculus
P97467	PAM	not known	Peptidyl-glycine alpha-amidating monooxygenase Mus musculus
P97760	POLR2C	not known	DNA-directed RNA polymerase II subunit RPB3 Mus musculus
P98084	APBA2	not known	Amyloid-beta A4 precursor protein-binding family A member 2 Mus musculus
Q03137	EPHA4	not known	Ephrin type-A receptor 4 Mus musculus
Q03173	ENAH	not known	Protein enabled homolog Mus musculus
Q03717	KCNB	not known	Potassium voltage-gated channel subfamily B member 1 Mus musculus
Q04735	CDK16	not known	Cyclin-dependent kinase 16 Mus musculus
Q04859	MAK	not known	Serine/threonine-protein kinase MAK Mus musculus
Q05860	FMN1	not known	Formin-1 Mus musculus
Q0VAV2	EXPH	not known	Exophilin-5 Mus musculus
Q0VGU4	VGF	not known	MCG18019 Mus musculus
Q0VGY8	TANC1	not known	Protein TANC1 Mus musculus
Q14BI2	GRM2	not known	Metabotropic glutamate receptor 2 Mus musculus
Q2KN98	SPECC1L	not known	Cytospin-A Mus musculus
Q2PZL6	FAT4	not known	Protocadherin Fat 4 Mus musculus
Q3TDQ1	STT3B	not known	Dolichyl-diphosphooligosaccharide--protein glycosyltransferase subunit STT3B Mus musculus
Q3TE80	2410002F23RIK	not known	RIKEN cDNA 2410002F23 gene Mus musculus
Q3TL44	NLRX1	not known	NLR family member X1 Mus musculus
Q3TLI0	TRAPPC10	not known	Trafficking protein particle complex subunit 10 Mus musculus
Q3TRM4	PNPLA6	not known	Neuropathy target esterase Mus musculus
Q3TRR0	MAP9	not known	Microtubule-associated protein 9 Mus musculus
Q3TVI8	PBXIP1	not known	Pre-B-cell leukemia transcription factor-interacting protein 1 Mus musculus
Q3TY86	AIFM3	not known	Apoptosis-inducing factor 3 Mus musculus
Q3U0M1	TRAPPC9	not known	Trafficking protein particle complex subunit 9 Mus musculus
Q3U5C7	PRICKLE1	not known	Prickle-like protein 1 Mus musculus
Q3UE31	MTUS2	not known	Uncharacterized protein KIAA0930 homolog Mus musculus
Q3UHC7	DAB2IP	not known	Disabled homolog 2-interacting protein Mus musculus
Q3UHD1	BAI1	not known	Adhesion G protein-coupled receptor B1 Mus musculus
Q3UHF7	HIVEP2	not known	Transcription factor HIVEP2 Mus musculus
Q3UHH1	ZSWIM8	not known	Zinc finger SWIM domain-containing protein 8 Mus musculus
Q3UHI0	CCSER2	not known	Serine-rich coiled-coil domain-containing protein 2 Mus musculus
Q3UHU5	SOGA2	not known	Microtubule cross-linking factor 1 Mus musculus
Q3ULB5	PAK6	not known	Serine/threonine-protein kinase PAK 6 Mus musculus
Q3ULW6	CCDC33	not known	Coiled-coil domain-containing protein 33 Mus musculus
Q3UMT1	PPP1R12C	not known	Protein phosphatase 1 regulatory subunit 12C Mus musculus
Q3UNH4	GPRIN1	not known	G protein-regulated inducer of neurite outgrowth 1 Mus musculus
Q3URD3	SLMAP	not known	Sarcolemmal membrane-associated protein Mus musculus
Q3USH1	FAM196A	not known	Inhibitory synaptic factor 2A Mus musculus
Q3UTQ8	CDKL5	not known	Cyclin-dependent kinase-like 5 Mus musculus
Q3UTZ3	MAP11	not known	Uncharacterized protein C7orf43 homolog Mus musculus
Q3UUF8	ANKRD34B	not known	Ankyrin repeat domain-containing protein 34B Mus musculus
Q3UV70	PDP1	not known	[Pyruvate dehydrogenase [acetyl-transferring]]-phosphatase 1, mitochondrial Mus musculus
Q3UVC0	KSR2	not known	Kinase suppressor of Ras 2 Mus musculus
Q3UVX5	GRM5	not known	Metabotropic glutamate receptor 5 Mus musculus
Q3V1U8	ELMOD1	not known	ELMO domain-containing protein 1 Mus musculus
Q499E5	STOX2	not known	Storkhead-box protein 2 Mus musculus
Q4QQM5	FAM73A	not known	Mitoguardin 1 Mus musculus
Q4U2R1	HERC2	not known	E3 ubiquitin-protein ligase HERC2 Mus musculus
Q4VAC9	PLEKHG3	not known	Pleckstrin homology domain-containing family G member 3 Mus musculus
Q505D1	ANKRD28	not known	Serine/threonine-protein phosphatase 6 regulatory ankyrin repeat subunit A Mus musculus
Q571I4	SGK223	not known	Inactive tyrosine-protein kinase PRAG1 Mus musculus
Q5DTY9	KCTD16	not known	BTB/POZ domain-containing protein KCTD16 Mus musculus
Q5DU14	MYO10	not known	Unconventional myosin-XVI Mus musculus
Q5HZI2	C2CD4C	not known	C2 calcium-dependent domain-containing protein 4C Mus musculus
Q5NBX1	COBL	not known	Protein cordon-bleu Mus musculus
Q5RJH3	CDH12	not known	Cadherin-12 Mus musculus
Q5RJH6	SMG7	not known	Protein SMG7 Mus musculus
Q5SUA5	MYO1G	not known	Unconventional myosin-Ig Mus musculus
Q5SW75	SSH2	not known	Protein phosphatase Slingshot homolog 2 Mus musculus
Q60737	CSNK2A1	not known	Casein kinase II subunit alpha Mus musculus
Q60770	STXBP3	not known	Syntaxin-binding protein 3 Mus musculus
Q60803	TRAF3	not known	TNF receptor-associated factor 3 Mus musculus
Q60841	RELN	not known	Reelin Mus musculus
Q60900	ELAVL3	not known	ELAV-like protein 3 Mus musculus
Q60996	PPP2R5C	not known	Serine/threonine-protein phosphatase 2A 56 kDa regulatory subunit gamma isoform Mus musculus
Q61033	TMPO	not known	Lamina-associated polypeptide 2, isoforms alpha/zeta Mus musculus
Q61315	APC	not known	Adenomatous polyposis coli protein Mus musculus
Q61334	BCAP29	not known	B-cell receptor-associated protein 29 Mus musculus
Q61464	ZNF638	not known	Zinc finger protein 638 Mus musculus
Q61771	KIF3B	not known	Kinesin-like protein KIF3B Mus musculus
Q62095	DDX3Y	not known	ATP-dependent RNA helicase DDX3Y Mus musculus
Q62120	JAK2	not known	Tyrosine-protein kinase JAK2 Mus musculus
Q62407	SPEG	not known	Striated muscle-specific serine/threonine-protein kinase Mus musculus
Q64096	MCF2L	not known	Guanine nucleotide exchange factor DBS Mus musculus
Q640Q5	PAN3	not known	PAN2-PAN3 deadenylation complex subunit Pan3 Mus musculus
Q641K5	NUAK1	not known	NUAK family SNF1-like kinase 1 Mus musculus
Q64727	VCL	not known	Vinculin Mus musculus
Q65CL1	CTNNA3	not known	Catenin alpha-3 Mus musculus
Q67BT3	SLC13A5	not known	Solute carrier family 13 member 5 Mus musculus
Q68FF0	KIAA1841	not known	Uncharacterized protein KIAA1841 Mus musculus
Q69Z99	ZNF512	not known	Zinc finger protein 512 Mus musculus
Q69ZS8	KAZN	not known	Kazrin Mus musculus
Q6DFV5	HELZ	not known	Probable helicase with zinc finger domain Mus musculus
Q6DIC0	SMARCA2	not known	Probable global transcription activator SNF2L2 Mus musculus
Q6GQW0	BTBD11	not known	Ankyrin repeat and BTB/POZ domain-containing protein BTBD11 Mus musculus
Q6IMP4	PANX2	not known	Pannexin-2 Mus musculus
Q6NXI6	RPRD2	not known	Regulation of nuclear pre-mRNA domain-containing protein 2 Mus musculus
Q6NXJ0	WWC2	not known	Protein WWC2 Mus musculus
Q6P6I6	POLR2M	not known	DNA-directed RNA polymerase II subunit GRINL1A Mus musculus
Q6PAM0	PRKAB2	not known	5'-AMP-activated protein kinase subunit beta-2 Mus musculus
Q6PCX9	TRIM37	not known	E3 ubiquitin-protein ligase TRIM37 Mus musculus
Q6PCZ4	MAGEE1	not known	Melanoma-associated antigen E1 Mus musculus
Q6PD28	PPP2R5B	not known	Serine/threonine-protein phosphatase 2A 56 kDa regulatory subunit beta isoform Mus musculus
Q6PDG5	SMARCC2	not known	SWI/SNF complex subunit SMARCC2 Mus musculus
Q6PEE2	CTIF	not known	CBP80/20-dependent translation initiation factor Mus musculus
Q6PEM6	GRAMD3	not known	GRAM domain-containing protein 2B Mus musculus
Q6PHZ8	KCNIP4	not known	Kv channel-interacting protein 4 Mus musculus
Q6RHR9	MAGI1	not known	Membrane-associated guanylate kinase, WW and PDZ domain-containing protein 1 Mus musculus
Q6RI63	FAM120B	not known	Constitutive coactivator of peroxisome proliferator-activated receptor gamma Mus musculus
Q6Y7W8	GIGYF2	not known	GRB10-interacting GYF protein 2 Mus musculus
Q6ZPQ6	PITPNM2	not known	Membrane-associated phosphatidylinositol transfer protein 2 Mus musculus
Q6ZPY2	SMG5	not known	Protein SMG5 Mus musculus
Q6ZQ29	TAOK2	not known	Serine/threonine-protein kinase TAO2 Mus musculus
Q70IV5	SYNM	not known	Synemin Mus musculus
Q76I79	SSH1	not known	Protein phosphatase Slingshot homolog 1 Mus musculus
Q7TME0	PLPPR4	not known	Phospholipid phosphatase-related protein type 4 Mus musculus
Q7TNM2	TRIM46	not known	Tripartite motif-containing protein 46 Mus musculus
Q7TPV4	MYBBP1A	not known	Myb-binding protein 1A Mus musculus
Q7TQ95	LNP	not known	Endoplasmic reticulum junction formation protein lunapark Mus musculus
Q7TQF2	FBXO10	not known	F-box only protein 10 Mus musculus
Q7TT37	IKBKAP	not known	Elongator complex protein 1 Mus musculus
Q7TT50	CDC42BPB	not known	Serine/threonine-protein kinase MRCK beta Mus musculus
Q80TF3	PCDH19	not known	Protocadherin-19 Mus musculus
Q80TL0	PPM1E	not known	Protein phosphatase 1E Mus musculus
Q80TM6	R3HDM2	not known	R3H domain-containing protein 2 Mus musculus
Q80TM9	NISCH	not known	Nischarin Mus musculus
Q80TN7	NAV3	not known	Neuron navigator 3 Mus musculus
Q80TT8	CUL9	not known	Cullin-9 Mus musculus
Q80TZ9	RERE	not known	Arginine-glutamic acid dipeptide repeats protein Mus musculus
Q80U04	PJA2	not known	E3 ubiquitin-protein ligase Praja-2 Mus musculus
Q80U19	DAAM2	not known	Disheveled-associated activator of morphogenesis 2 Mus musculus
Q80U59	KIAA0232	not known	Uncharacterized protein KIAA0232 Mus musculus
Q80UK0	SESTD1	not known	SEC14 domain and spectrin repeat-containing protein 1 Mus musculus
Q80V91	DTX3	not known	Probable E3 ubiquitin-protein ligase DTX3 Mus musculus
Q80W47	WIPI2	not known	WD repeat domain phosphoinositide-interacting protein 2 Mus musculus
Q80WG5	LRRC8A	not known	Volume-regulated anion channel subunit LRRC8A Mus musculus
Q80X66	BTBD10	not known	BTB/POZ domain-containing protein 10 Mus musculus
Q80Y83	DIXDC1	not known	Dixin Mus musculus
Q80YA3	DDHD1	not known	Phospholipase DDHD1 Mus musculus
Q80YE7	DAPK1	not known	Death-associated protein kinase 1 Mus musculus
Q80YF9	ARHGAP33	not known	Rho GTPase-activating protein 33 Mus musculus
Q80YT7	PDE4DIP	not known	Myomegalin Mus musculus
Q80ZJ7	SNX32	not known	Sorting nexin-32 Mus musculus
Q80ZX0	SEC24B	not known	Sec24-related gene family, member B (S. cerevisiae) Mus musculus
Q8BG89	ZNF365	not known	Protein ZNF365 Mus musculus
Q8BI72	CDKN2AIP	not known	CDKN2A-interacting protein Mus musculus
Q8BIE6	FRMD4A	not known	FERM domain-containing protein 4A Mus musculus
Q8BJA3	HMBOX1	not known	Homeobox-containing protein 1 Mus musculus
Q8BK72	MRPS27	not known	28S ribosomal protein S27, mitochondrial Mus musculus
Q8BL06	USP54	not known	Inactive ubiquitin carboxyl-terminal hydrolase 54 Mus musculus
Q8BL66	EEA1	not known	Early endosome antigen 1 Mus musculus
Q8BLN6	UNC80	not known	Protein unc-80 homolog Mus musculus
Q8BM13	OLFM2	not known	Noelin-2 Mus musculus
Q8BM92	CDH7	not known	Cadherin-7 Mus musculus
Q8BMB3	EIF4E2	not known	Eukaryotic translation initiation factor 4E type 2 Mus musculus
Q8BML1	MICAL2	not known	[F-actin]-monooxygenase MICAL2 Mus musculus
Q8BNA6	FAT3	not known	Protocadherin Fat 3 Mus musculus
Q8BNN1	SPATA2L	not known	Spermatogenesis-associated protein 2-like protein Mus musculus
Q8BPU7	ELMO1	not known	Engulfment and cell motility protein 1 Mus musculus
Q8BQM8	EML5	not known	Echinoderm microtubule-associated protein-like 5 Mus musculus
Q8BRK8	PRKAA2	not known	5'-AMP-activated protein kinase catalytic subunit alpha-2 Mus musculus
Q8BSL7	ARF2	not known	ADP-ribosylation factor 2 Mus musculus
Q8BTY2	SLC4A7	not known	Sodium bicarbonate cotransporter 3 Mus musculus
Q8BUM6	FAM163B	not known	Protein FAM163B Mus musculus
Q8BW41	POMGNT2	not known	Protein O-linked-mannose beta-1,4-N-acetylglucosaminyltransferase 2 Mus musculus
Q8BX02	KANK2	not known	KN motif and ankyrin repeat domain-containing protein 2 Mus musculus
Q8BXL9	IFFO1	not known	Intermediate filament family orphan 1 Mus musculus
Q8BZ05	ARAP2	not known	Arf-GAP with Rho-GAP domain, ANK repeat and PH domain-containing protein 2 Mus musculus
Q8BZ60	STON2	not known	Stonin-2 Mus musculus
Q8BZI0	AFAP1L1	not known	Actin filament-associated protein 1-like 1 Mus musculus
Q8BZZ3	WWP1	not known	NEDD4-like E3 ubiquitin-protein ligase WWP1 Mus musculus
Q8C008	DZANK1	not known	Double zinc ribbon and ankyrin repeat-containing protein 1 Mus musculus
Q8C079	STRIP1	not known	Striatin-interacting protein 1 Mus musculus
Q8C0D9	CEP68	not known	Centrosomal protein of 68 kDa Mus musculus
Q8C0L0	TMX4	not known	Thioredoxin-related transmembrane protein 4 Mus musculus
Q8C1B1	CAMSAP2	not known	Calmodulin-regulated spectrin-associated protein 2 Mus musculus
Q8C5Q4	GRSF1	not known	G-rich sequence factor 1 Mus musculus
Q8C753	KIAA0556	not known	Protein KIAA0556 Mus musculus
Q8C863	ITCH	not known	E3 ubiquitin-protein ligase Itchy Mus musculus
Q8C9H6	STRIP2	not known	Striatin-interacting proteins 2 Mus musculus
Q8CA95	PDE10A	not known	cAMP and cAMP-inhibited cGMP 3',5'-cyclic phosphodiesterase 10A Mus musculus
Q8CCJ4	AMER2	not known	APC membrane recruitment protein 2 Mus musculus
Q8CCN5	BCAS3	not known	Breast carcinoma-amplified sequence 3 homolog Mus musculus
Q8CDG3	VCPIP1	not known	Deubiquitinating protein VCIP135 Mus musculus
Q8CFI7	POL2RB	not known	DNA-directed RNA polymerase II subunit RPB2 Mus musculus
Q8CGM1	BAI2	not known	Adhesion G protein-coupled receptor B2 Mus musculus
Q8CGU1	CALCOCO1	not known	Calcium-binding and coiled-coil domain-containing protein 1 Mus musculus
Q8CH09	SUGP2	not known	SURP and G-patch domain-containing protein 2 Mus musculus
Q8CI59	STEAP3	not known	Metalloreductase STEAP3 Mus musculus
Q8CI78	RMND1	not known	Required for meiotic nuclear division protein 1 homolog Mus musculus
Q8CIW6	SLC26A6	not known	Solute carrier family 26 member 6 Mus musculus
Q8JZR6	SLC4A8	not known	Electroneutral sodium bicarbonate exchanger 1 Mus musculus
Q8JZW5	SH2D5	not known	SH2 domain-containing protein 5 Mus musculus
Q8K004	SPATA2	not known	Spermatogenesis-associated protein 2 Mus musculus
Q8K1S6	SPIRE2	not known	Protein spire homolog 2 Mus musculus
Q8K2J0	PLCD3	not known	1-phosphatidylinositol 4,5-bisphosphate phosphodiesterase delta-3 Mus musculus
Q8K2Y0	RNF219	not known	ORC ubiquitin ligase 1 Mus musculus
Q8K3B1	FBXO45	not known	F-box/SPRY domain-containing protein 1 Mus musculus
Q8K3E5	AHI1	not known	Jouberin Mus musculus
Q8K3I4	MYRIP	not known	Rab effector MyRIP Mus musculus
Q8K4P0	WDR33	not known	pre-mRNA 3' end processing protein WDR33 Mus musculus
Q8K4P8	HECW1	not known	E3 ubiquitin-protein ligase HECW1 Mus musculus
Q8R0G9	NUP133	not known	Nuclear pore complex protein Nup133 Mus musculus
Q8R1G6	PDLIM2	not known	PDZ and LIM domain protein 2 Mus musculus
Q8R4C2	RUFY2	not known	RUN and FYVE domain-containing protein 2 Mus musculus
Q8R4H2	ARHGEF12	not known	Rho guanine nucleotide exchange factor 12 Mus musculus
Q8R4I7	NETO1	not known	Neuropilin and tolloid-like protein 1 Mus musculus
Q8R516	MIB2	not known	E3 ubiquitin-protein ligase MIB2 Mus musculus
Q8R5C5	ACTR1B	not known	Beta-centractin Mus musculus
Q8VBY2	CAMKK1	not known	Calcium/calmodulin-dependent protein kinase kinase 1 Mus musculus
Q8VD04	GRIPAP1	not known	GRIP1-associated protein 1 Mus musculus
Q8VDV7	TBC1D19	not known	Rab-GAP TBC domain-containing protein Mus musculus
Q8VEH5	EPM2AIP1	not known	EPM2A-interacting protein 1 Mus musculus
Q8VHI6	WASF3	not known	Wiskott-Aldrich syndrome protein family member 3 Mus musculus
Q91V36	NRBP2	not known	Nuclear receptor-binding protein 2 Mus musculus
Q91V51	TTLL1	not known	Probable tubulin polyglutamylase TTLL1 Mus musculus
Q91V93	RHOBTB2	not known	Rho-related BTB domain-containing protein 2 Mus musculus
Q91VW5	GOLGA4	not known	Golgin subfamily A member 4 Mus musculus
Q91W39	NCOA5	not known	Nuclear receptor coactivator 5 Mus musculus
Q91WL8	WWOX	not known	WW domain-containing oxidoreductase Mus musculus
Q91XU0	WRNIP1	not known	ATPase WRNIP1 Mus musculus
Q91XU3	PIP4K2C	not known	Phosphatidylinositol 5-phosphate 4-kinase type-2 gamma Mus musculus
Q91XX1	PCDHGC3	not known	Protocadherin gamma C3 Mus musculus
Q91Y09	PCDHAC2	not known	Protocadherin alpha C2 Mus musculus
Q91YD3	DCP1A	not known	mRNA-decapping enzyme 1A Mus musculus
Q91YK0	LRRC49	not known	Leucine-rich repeat-containing protein 49 Mus musculus
Q91YM2	ARHGAP35	not known	Rho GTPase-activating protein 35 Mus musculus
Q91YU6	LZTS2	not known	Leucine zipper putative tumor suppressor 2 Mus musculus
Q91Z49	FYTTD1	not known	UAP56-interacting factor Mus musculus
Q921Q7	RIN1	not known	Ras and Rab interactor 1 Mus musculus
Q922B6	TRAF7	not known	E3 ubiquitin-protein ligase TRAF7 Mus musculus
Q923G2	POLR2H	not known	DNA-directed RNA polymerases I, II, and III subunit RPABC3 Mus musculus
Q99JN2	KLHL22	not known	Kelch-like protein 22 Mus musculus
Q99JX7	NXF1	not known	Nuclear RNA export factor 1 Mus musculus
Q99K46	USP11	not known	Ubiquitin carboxyl-terminal hydrolase 11 Mus musculus
Q99KI3	EMC3	not known	ER membrane protein complex subunit 3 Mus musculus
Q99ME2	WDR6	not known	WD repeat-containing protein 6 Mus musculus
Q99MJ9	DDX50	not known	ATP-dependent RNA helicase DDX50 Mus musculus
Q99MS8	TPGS1	not known	Tubulin polyglutamylase complex subunit 1 Mus musculus
Q99N57	RAF1	not known	RAF proto-oncogene serine/threonine-protein kinase Mus musculus
Q99NH2	PARD3	not known	Partitioning defective 3 homolog Mus musculus
Q99P58	RAB27B	not known	Ras-related protein Rab-27B Mus musculus
Q99PL5	RRBP1	not known	Ribosome-binding protein 1 Mus musculus
Q9CPW4	ARPC5	not known	Actin-related protein 2/3 complex subunit 5 Mus musculus
Q9CQ73	PKP2	not known	Plakophilin 2 Mus musculus
Q9CQF0	MRPL11	not known	39S ribosomal protein L11, mitochondrial Mus musculus
Q9CRD2	EMC2	not known	ER membrane protein complex subunit 2 Mus musculus
Q9CYC6	DCP2	not known	m7GpppN-mRNA hydrolase Mus musculus
Q9CZ62	CEP97	not known	Centrosomal protein of 97 kDa Mus musculus
Q9D067	MDM1	not known	Nuclear protein MDM1 Mus musculus
Q9D0F3	LMAN1	not known	Protein ERGIC-53 Mus musculus
Q9D0L7	ARMC10	not known	Armadillo repeat-containing protein 10 Mus musculus
Q9D1F0	RTL8B	not known	DUF4939 domain-containing protein Mus musculus
Q9D4H4	AMOTL1	not known	Angiomotin-like protein 1 Mus musculus
Q9D5T0	ATAD1	not known	ATPase family AAA domain-containing protein 1 Mus musculus
Q9D832	DNAJB4	not known	DnaJ homolog subfamily B member 4 Mus musculus
Q9DB73	CYB5R1	not known	NADH-cytochrome b5 reductase 1 Mus musculus
Q9DBS2	TPRG1L	not known	Tumor protein p63-regulated gene 1-like protein Mus musculus
Q9DCP2	SLC38A3	not known	Sodium-coupled neutral amino acid transporter 3 Mus musculus
Q9EP71	RAI14	not known	Ankycorbin Mus musculus
Q9EP89	LACTB	not known	Serine beta-lactamase-like protein LACTB, mitochondrial Mus musculus
Q9ERE9	MAPK8IP2	not known	C-Jun-amino-terminal kinase-interacting protein 2 Mus musculus
Q9ERR1	NDEL1	not known	Nuclear distribution protein nudE-like 1 Mus musculus
Q9ERS5	PLEKHA2	not known	Pleckstrin homology domain-containing family A member 2 Mus musculus
Q9ERU9	RANBP2	not known	E3 SUMO-protein ligase RanBP2 Mus musculus
Q9ERV1	MKRN2	not known	Probable E3 ubiquitin-protein ligase makorin-2 Mus musculus
Q9ESN9	MAPK8IP3	not known	C-Jun-amino-terminal kinase-interacting protein 3 Mus musculus
Q9JII1	INPP5E	not known	72 kDa inositol polyphosphate 5-phosphatase Mus musculus
Q9JIK9	MRPS34	not known	28S ribosomal protein S34, mitochondrial Mus musculus
Q9JL19	NCOA6	not known	Nuclear receptor coactivator 6 Mus musculus
Q9JMC3	DNAJA4	not known	DnaJ homolog subfamily A member 4 Mus musculus
Q9JMC8	EPB41L4B	not known	Band 4.1-like protein 4B Mus musculus
Q9QUR8	SEMA7A	not known	Semaphorin-7A Mus musculus
Q9QWI6	SRCIN1	not known	SRC kinase signaling inhibitor 1 Mus musculus
Q9QWV4	MLF1	not known	Myeloid leukemia factor 1 Mus musculus
Q9QX11	CYTH1	not known	Cytohesin-1 Mus musculus
Q9QX47	SON	not known	Protein SON Mus musculus
Q9QXJ4	ARL10	not known	ADP-ribosylation factor-like protein 10 Mus musculus
Q9QXL2	KIF21A	not known	Kinesin-like protein KIF21A Mus musculus
Q9QXL8	NME7	not known	Nucleoside diphosphate kinase 7 Mus musculus
Q9QZB7	ACTR10	not known	Actin-related protein 10 Mus musculus
Q9QZF2	GPC1	not known	Glypican-1 Mus musculus
Q9QZX7	SRR	not known	Serine racemase Mus musculus
Q9R0A0	PEX14	not known	Peroxisomal membrane protein PEX14 Mus musculus
Q9R0A1	CLCN2	not known	Chloride channel protein 2 Mus musculus
Q9R1V4	ADAM11	not known	Disintegrin and metalloproteinase domain-containing protein 11 Mus musculus
Q9WUN2	TBK1	not known	Serine/threonine-protein kinase TBK1 Mus musculus
Q9WUQ2	PRE	not known	Prolactin regulatory element-binding protein Mus musculus
Q9WVI9	MAPK8IP1	not known	C-Jun-amino-terminal kinase-interacting protein 1 Mus musculus
Q9WVK8	CYP46A1	not known	Cholesterol 24-hydroxylase Mus musculus
Q9WVL0	GSTZ1	not known	Maleylacetoacetate isomerase Mus musculus
Q9Z0G0	GIPC1	not known	PDZ domain-containing protein GIPC1 Mus musculus
Q9Z0H3	SMARCB1	not known	SWI/SNF-related matrix-associated actin-dependent regulator of chromatin subfamily B member 1 Mus musculus
Q9Z0J4	NOS	not known	Nitric oxide synthase, brain Mus musculus
Q9Z1K7	APC2	not known	Adenomatous polyposis coli protein 2 Mus musculus
Q9Z1R2	BAG6	not known	Large proline-rich protein BAG6 Mus musculus
Q9Z1S3	RASGRP1	not known	RAS guanyl-releasing protein 1 Mus musculus
Q9Z1W9	STK39	not known	STE20/SPS1-related proline-alanine-rich protein kinase Mus musculus
Q9Z2C4	MTMR1	not known	Myotubularin-related protein 1 Mus musculus
Q9Z2D1	MTMR2	not known	Myotubularin-related protein 2 Mus musculus
Q9Z2I8	SUCLG2	not known	Succinate--CoA ligase [GDP-forming] subunit beta, mitochondrial Mus musculus
Q9Z2V6	HDAC5	not known	Histone deacetylase 5 Mus musculus
Q9Z307	KCNJ16	not known	Inward rectifier potassium channel 16 Mus musculus
Q9Z329	ITPR2	not known	Inositol 1,4,5-trisphosphate receptor type 2 Mus musculus

### Sheet: Legend
Suppl_Table4: A comparative analysis with previous ORF1p mass spectrometry studies
De Luca et al. 2023 is the only previous ORF1p mass spectrometry study performed in mouse model
