## Supplementary material for "Steady-state neuron-predominant LINE-1 encoded ORF1p protein and LINE-1 RNA increase with aging in the mouse and human brain": Suppl_Table5

### Sheet: Metadata_human
cellType	read length	RIN	sex	age	PMI	age_grp
SNDA	50	8.7	M	38	3	</=65
SNDA	50	9.6	F	59	3.15	</=65
SNDA	50	8.9	F	58	3.13	</=65
SNDA	50	7.7	M	61	6	</=65
SNDA	50	6.2	M	64	22	</=65
SNDA	50	7.2	M	65	3.5	</=65
SNDA	50	8.3	F	82	2.25	>65
SNDA	50	8	M	86	4.75	>65
SNDA	50	7.7	M	89	5.5	>65
SNDA	50	8	F	91	2.5	>65
SNDA	50	8	M	71	3	>65
SNDA	50	8.3	M	92	2.66	>65
SNDA	50	8.9	F	95	2.5	>65
SNDA	50	7.6	M	93	3	>65
SNDA	50	7.2	M	79	3	>65
SNDA	50	6.1	M	74	3.25	>65
SNDA	50	6.6	F	82	2.5	>65
SNDA	50	8.1	F	88	2.2	>65
SNDA	50	7	M	86	2	>65
SNDA	50	7	M	90	3.33	>65
SNDA	50	8	M	82	2.67	>65
SNDA	50	7.5	M	78	2.66	>65
SNDA	50	6.5	F	72	19	>65
SNDA	50	6	M	66	23	>65
SNDA	50	7.1	M	78	4	>65
SNDA	50	6	M	81	7.5	>65
SNDA	50	8.4	M	91	3.33	>65
SNDA	50	8.6	F	90	1.83	>65
SNDA	50	8.1	M	79	2	>65
SNDA	50	8	F	88	2.9	>65
SNDA	50	7.1	M	97	1.87	>65
SNDA	50	8.7	M	80	2.5	>65
SNDA	50	8.3	M	80	2.35	>65
SNDA	50	7.7	F	86	2.75	>65
SNDA	50	8.3	F	91	4	>65
SNDA	50	6	M	91	2.66	>65
SNDA	50	7.2	M	83	3	>65
SNDA	50	6.6	M	74	2	>65
SNDA	50	7.4	M	79	4.03	>65
SNDA	50	7.4	F	82	27.46	>65
SNDA	50	6	M	84	5.25	>65

### Sheet: Legend
SupplFig5: Metadata of individuals included in the re-analysis of RNA-seq data from laser-captured human dopaminergic neurons for TE and full-length LINE-1 expression
RNA-seq data from Dong et al were downloaded from dbGAP (phs001556.v1.p1) and re-analyzed for TE expression (random mapping) and individual full-length LINE-1 expression (unique mapping) from 6 individuals </=65y and 35 individuals >65y
